# Comparative multi “omics” profiling of *Gossypium hirsutum* and *Gossypium barbadense* fibers at high temporal resolution reveals key differences in polysaccharide composition and associated glycosyltransferases

**DOI:** 10.1101/2025.04.26.650795

**Authors:** Sivakumar Swaminathan, Youngwoo Lee, Corrinne E. Grover, Megan F. DeTemple, Alither S. Mugisha, Lauren E. Sichterman, Pengcheng Yang, Jun Xie, Jonathan F. Wendel, Daniel B. Szymanski, Olga A. Zabotina

## Abstract

Among the two allopolyploid cultivated species of cotton, *Gossypium barbadense* is known for its superior quality fiber compared to *G. hirsutum*. Length and strength are key determinants of the fiber quality. Although the mature fibers are dried cell walls consisting mainly cellulose, the dynamic remodeling of pectin, xyloglucan, and xylan polysaccharides during fiber growth significantly impact the final fiber quality. Comprehensive knowledge about polysaccharides and their biosynthesis during fiber development of the cultivated species is important for improving fiber quality. In this study, comparative large-scale glycome, transcriptome and proteome profiling were conducted daily on fibers of both cotton species covering critical stages of fiber development spanning primary cell wall synthesis and the transition to secondary wall synthesis. Interspecific comparisons revealed that a delayed accumulation of cellulose content, as well as the occurrence of lower levels and differential compositions of non-fucosylated/fucosylated xyloglucans, homogalacturonans, and highly branched Rhamnogalacturonan-I polysaccharides might be contributing to longer fiber phenotypes of *G. barbadense* relative to *G. hirsutum*. Our study also suggests, differential temporal compositions of heteroxylans might contribute to variation in cellulose microfibril arrangement and strength of fiber exists between the two species of cotton. Comparative transcriptomic analysis identified differentially expressed polysaccharide-synthesizing glycosyltransferases that might underlie fiber quality differences between the two species. Transcripts encoding many cell wall localized expansins were more abundant in *G. barbadense* than in *G. hirsutum*. Overall, these findings extend our knowledge regarding the molecular factors that contribute to fiber quality and provide insights for targeted cotton fiber improvement.

**SIGNIFICANCE STATEMENT:** Comparative multi-omics profiling of two major commercial cotton species, *Gossypium hirsutum* and *Gossypium barbadense* revealed substantial differences in polysaccharide structures and expressed polysaccharide-synthesizing glycosyltransferases, that potentially contribute to differences in fiber length and strength. The molecular details elucidated in the present study contribute to the goal of improving fiber quality and its commercial value.
