## Supplemental Table 1 for "Comparative multi “omics” profiling of *Gossypium hirsutum* and *Gossypium barbadense* fibers at high temporal resolution reveals key differences in polysaccharide composition and associated glycosyltransferases"

### Sheet: List of table contents
	Table S1. Fiber cell wall polysaccharides of Gossypium barbadense and Gossypium hirsutum (6 - 25 DPA).
	Table S1 #	Title and contents
	1A	Fiber cell wall polysaccharides of Gossypium barbadense (6 - 25 DPA)
	1B	Fiber cell wall polysaccharides of Gossypium hirsutum (6 - 25 DPA)

### Sheet: G. barbadense
Table S1a. Fiber cell wall polysaccharides of Gossypium barbadense (6 - 25 DPA).
	Gb Cellulose content (mg)						Gb Cellulose content (%)
DPA	Rep1	Rep2	Rep3			DPA	Rep1	Rep2	Rep3
6	2.3	1.9	2.1			6	36.5079	39.4191	39.6226
7	3.8	4.4	4.6			7	38.3838	36.6667	42.2018
8	6.5	6.4	7.8			8	39.3939	43.8356	42.1622
9	9.1	11.8	10.3			9	46.6667	49.789	47.4654
10	10.6	13.8	14			10	46.2882	48.2517	45.9016
11	13.6	11.3	14.8			11	42.1053	42.0074	41.6901
12	14.9	12.2	15.2			12	38.7013	39.1026	44.9704
13	15.7	11.9	14.5			13	39.4472	40.2027	40.2778
14	16.6	21.4	20.1			14	47.4286	44.6764	43.6957
15	20.7	23.9	24.2			15	47.4771	45.8733	47.1735
16	26.8	23.4	22.7			16	45.3469	43.5754	47.4895
17	33.6	29.9	35.8			17	49.8516	50.2521	49.4475
18	36.8	34	37.7			18	49.396	55.2846	47.125
19	40.3	49.1	48.2			19	53.3775	53.1385	49.6395
20	101.9	88.5	120.3			20	67.7076	65.8482	63.2825
21	188.8	162.6	136.3			21	71.7871	72.7517	74.4402
22	215.1	184.7	213.2			22	73.1384	78.4955	76.9397
23	242.9	272.5	221.2			23	77.2092	74.945	78.5233
24	348.6	319.1	309.5			24	78.0739	81.5904	80.7883
25	403.7	489.4	433.8			25	86.0034	83.5296	83.1194
	Gb 50 mM CDTA:AmOxlate extract content (mg)						Gb 50 mM CDTA:AmOxlate extract content (%)
DPA	Rep1	Rep2	Rep3			DPA	Rep1	Rep2	Rep3
6	1.8	1.1	1.1			6	28.5714	22.8216	20.7547
7	2.8	3.2	2.4			7	28.2828	26.6667	22.0183
8	3.1	2	3.8			8	18.7879	13.6986	20.5405
9	4.3	4.3	4.2			9	22.0513	18.1435	19.3548
10	4.2	5.5	5.8			10	18.3406	19.2308	19.0164
11	6.6	5.4	7.5			11	20.4334	20.0743	21.1268
12	8.8	7.9	7.3			12	22.8571	25.3205	21.5976
13	9.3	6.5	8.3			13	23.3668	21.9595	23.0556
14	7	10.6	10.3			14	20	22.1294	22.3913
15	9.1	11.1	11.5			15	20.8716	21.3052	22.4172
16	13.3	12.4	9.9			16	22.5042	23.0912	20.7113
17	14.2	10.5	15.4			17	21.0682	17.6471	21.2707
18	13.9	9.6	17.9			18	18.6577	15.6098	22.375
19	12.7	17.2	19.3			19	16.8212	18.6147	19.8764
20	16.5	15.1	26.6			20	10.9635	11.2351	13.9926
21	27.8	22.5	15.3			21	10.5703	10.0671	8.35609
22	29.8	16.1	23.3			22	10.1326	6.84233	8.40852
23	27.8	36.6	25.2			23	8.83662	10.066	8.94569
24	39.5	28.8	28.5			24	8.84658	7.36385	7.43931
25	27.3	44.1	38.5			25	5.81594	7.52688	7.37689
	Gb 4M KOH extract content (mg)						Gb 4M KOH extract content (%)
DPA	Rep1	Rep2	Rep3			DPA	Rep1	Rep2	Rep3
6	2.2	1.82	2.1			6	34.9206	37.7593	39.6226
7	3.3	4.4	3.9			7	33.3333	36.6667	35.7798
8	6.9	6.2	6.9			8	41.8182	42.4658	37.2973
9	6.1	7.6	7.2			9	31.2821	32.0675	33.1797
10	8.1	9.3	10.7			10	35.3712	32.5175	35.082
11	12.1	10.2	13.2			11	37.4613	37.9182	37.1831
12	14.8	11.1	11.3			12	38.4416	35.5769	33.432
13	14.8	11.2	13.2			13	37.1859	37.8378	36.6667
14	11.4	15.9	15.6			14	32.5714	33.1942	33.913
15	13.8	17.1	15.6			15	31.6514	32.8215	30.4094
16	19	17.9	15.2			16	32.1489	33.3333	31.7992
17	19.6	19.1	21.2			17	29.0801	32.1008	29.2818
18	23.8	17.9	24.4			18	31.9463	29.1057	30.5
19	22.5	26.1	29.6			19	29.8013	28.2468	30.484
20	32.1	30.8	43.2			20	21.3289	22.9167	22.7249
21	46.4	38.4	31.5			21	17.6426	17.1812	17.2037
22	49.2	34.5	40.6			22	16.729	14.6621	14.6518
23	43.9	54.5	35.3			23	13.9542	14.989	12.5311
24	58.4	43.2	45.1			24	13.0795	11.0458	11.7724
25	38.4	52.4	49.6			25	8.18066	8.94351	9.50374
	Gb Crystalline Cellulose content (mg)
DPA	Rep1	Rep2	Rep3
6	0.23	0.228	0.189
7	0.532	0.528	0.552
8	0.975	1.088	1.092
9	1.729	2.478	2.06
10	2.226	3.312	3.22
11	2.992	3.051	3.848
12	4.023	3.66	4.408
13	5.024	3.332	4.205
14	5.81	6.634	6.432
15	7.659	7.887	8.228
16	10.452	8.19	8.172
17	14.112	11.362	13.962
18	16.56	15.98	16.211
19	20.15	25.532	23.136
20	54.007	48.675	61.353
21	107.616	95.934	74.965
22	129.06	107.126	134.316
23	153.027	166.225	145.992
24	230.076	204.224	213.555
25	274.516	327.898	307.998

### Sheet: G. hirsutum
Table S1b. Fiber cell wall polysaccharides of Gossypium hirsutum (6 - 25 DPA).
	Gh Cellulose content (mg)						Gh Cellulose content (%)
DPA	Rep1	Rep2	Rep3			DPA	Rep1	Rep2	Rep3
6	2	2.5	2.3			6	31.746	26.3158	38.3333
7	4.1	4.7	5.8			7	36.2832	30.5195	36.7089
8	7.2	6.6	7.3			8	46.4516	43.1373	33.9535
9	11.2	11.2	12.4			9	50.2242	37.4582	36.4706
10	16.9	15.7	16.4			10	52	51.9868	41.7303
11	18.2	15.5	14.9			11	54.9849	57.6208	38.8021
12	16.5	15.1	15.2			12	44.837	49.5082	49.0323
13	8.9	16.7	21.4			13	43.6275	49.1176	59.116
14	29.2	28.5	23.1			14	52.8986	52.0073	44.4231
15	25.4	35.9	26.6			15	48.381	58.8525	46.9136
16	21.6	30.6	25.6			16	55.243	51.602	48.9484
17	43.3	65.7	50.8			17	58.4345	62.2159	54.3897
18	101.4	86.5	100.6			18	62.5926	66.641	65.1133
19	146.4	118.3	108			19	73.6789	67.5228	75.419
20	175.2	184.1	140.7			20	79.2402	79.0129	79.4915
21	190.5	203.4	205.7			21	80.7546	79.4531	80.9843
22	247	209.5	201.1			22	82.8303	77.968	78.5547
23	259.9	240.5	223			23	85.2131	82.7883	82.7765
24	261.7	314.5	360.5			24	78.2128	81.9651	83.9348
25	417.1	482.3	485.4			25	83.755	87.0106	85.518
	Gh 50 mM CDTA:AmOxlate extract content (mg)						Gh 50 mM CDTA:AmOxlate extract content (%)
DPA	Rep1	Rep2	Rep3			DPA	Rep1	Rep2	Rep3
6	2.5	4	2.3			6	39.6825	42.1053	38.3333
7	3.6	6.6	6.5			7	31.8584	42.8571	41.1392
8	3.3	3.4	7.8			8	21.2903	22.2222	36.2791
9	3.5	7.7	9.1			9	15.6951	25.7525	26.7647
10	4.1	4.5	8.5			10	12.6154	14.9007	21.6285
11	4.6	3.8	8.8			11	13.8973	14.1264	22.9167
12	5.6	4.8	5.6			12	15.2174	15.7377	18.0645
13	4.5	6.8	6.2			13	22.0588	20	17.1271
14	8.8	8.8	11.9			14	15.942	16.0584	22.8846
15	7.9	8.8	7.6			15	15.0476	14.4262	13.4039
16	6.4	9.2	11.1			16	16.3683	15.5143	21.2237
17	7.8	9.3	12.5			17	10.5263	8.80682	13.3833
18	20.9	13.4	15.8			18	12.9012	10.3236	10.2265
19	14.9	14.9	13.2			19	7.49874	8.50457	9.21788
20	15.4	15.8	13.8			20	6.96517	6.78112	7.79661
21	13.3	16.1	16.7			21	5.63798	6.28906	6.5748
22	17.6	22	19.4			22	5.90208	8.18757	7.57812
23	18	17.3	16.4			23	5.90164	5.95525	6.0876
24	30.8	26.3	23.4			24	9.20502	6.85431	5.4482
25	39.6	35.7	36.3			25	7.95181	6.44056	6.39535
	Gh 4M KOH extract content (mg)						Gh 4M KOH extract content (%)
DPA	Rep1	Rep2	Rep3			DPA	Rep1	Rep2	Rep3
6	1.8	3	1.4			6	28.5714	31.5789	23.3333
7	3.6	4.1	3.5			7	31.8584	26.6234	22.1519
8	5	5.3	6.4			8	32.2581	34.6405	29.7674
9	7.6	11	12.5			9	34.0807	36.7893	36.7647
10	11.5	10	14.4			10	35.3846	33.1126	36.6412
11	10.3	7.6	14.7			11	31.1178	28.2528	38.2812
12	14.7	10.6	10.2			12	39.9457	34.7541	32.9032
13	7	10.5	8.6			13	34.3137	30.8824	23.7569
14	17.2	17.5	17			14	31.1594	31.9343	32.6923
15	19.2	16.3	22.5			15	36.5714	26.7213	39.6825
16	11.1	19.5	15.6			16	28.3887	32.8836	29.8279
17	23	30.6	30.1			17	31.0391	28.9773	32.227
18	39.7	29.9	38.1			18	24.5062	23.0354	24.6602
19	37.4	42	22			19	18.8223	23.9726	15.3631
20	30.5	33.1	22.5			20	13.7947	14.206	12.7119
21	32.1	36.5	31.6			21	13.6075	14.2578	12.4409
22	33.6	37.2	35.5			22	11.2676	13.8444	13.8672
23	27.1	32.7	30			23	8.88525	11.2565	11.1359
24	42.1	42.9	45.6			24	12.5822	11.1806	10.617
25	41.3	36.3	45.9			25	8.29317	6.5488	8.08668
	Gh Crystalline Cellulose content (mg)
DPA	Rep1	Rep2	Rep3
6	0.2	0.275	0.23
7	0.451	0.564	0.754
8	1.08	0.924	0.876
9	2.016	1.792	1.984
10	2.873	3.297	3.28
11	4.368	3.41	3.576
12	3.795	4.077	3.8
13	2.67	5.01	5.35
14	8.468	9.405	7.623
15	8.128	12.565	9.31
16	8.424	10.098	9.472
17	16.887	22.338	17.272
18	38.532	28.25	41.246
19	60.024	50.869	54
20	87.6	81.004	66.129
21	97.155	95.598	100.793
22	128.44	87.01	108.594
23	122.681	150.275	132.6
24	170.085	182.637	232.696
25	271.115	299.026	310.656
