## Supplemental Table 5 for "Comparative multi “omics” profiling of *Gossypium hirsutum* and *Gossypium barbadense* fibers at high temporal resolution reveals key differences in polysaccharide composition and associated glycosyltransferases"

### Sheet: Gb proteome data
Table S5. Proteome profiling data of glycosyltransferases.
Protein Groups (G. raimondii IDs)	Assigned name	G. barbadense homolog genes (A genome gene ID)* Chen et al. 2020**	G. barbadense homolog genes (D genome gene ID)* Chen et al. 2020**	5 DPA	6 DPA	7 DPA	8 DPA	9 DPA	10 DPA	11 DPA	12 DPA	13 DPA	15 DPA	16 DPA	17 DPA	18 DPA	19 DPA	20 DPA	21 DPA	22 DPA	23 DPA	24 DPA	25 DPA
GTs involved in Xyloglucan synthesis
Gorai.005G060400.1.D	GbXXT2-1Dt	Gbar_A02G004920	Gbar_D02G005460	50.9585	55.6558	53.2622	55.6182	47.7176	54.6615	49.1996	44.2435	43.9674	39.7334	39.6043	37.1762	34.9205	35.4373
Gorai.004G052700.1.A	GbXXT2-2At	Gbar_A08G004740	Gbar_D08G004840	34.8938	52.4957	44.0304	38.2009	35.3276	40.0721	36.1434	33.0748	55.9918	34.37	33.5223	43.1883	33.6968	34.6935
Gorai.003G098400.1.A	GbXXT3-1At	Gbar_A03G007920	Gbar_D03G009860	573.599	469.187	587.617	553.794	523.541	443.855	423.907	508.326	602.903		479.933	332.41	403.252
Gorai.008G195000.1.A;Gorai.008G195000.1.D	GbXXT3-2At/Dt	Gbar_A12G019100	Gbar_D12G019300	57.3905	65.7766	61.2143	69.9947	48.1781	63.137	45.7462	63.669	50.7601	44.8712	47.9381	37.7347	32.6567	30.9776				21.6005
Gorai.007G150100.1.A	GbMUR3-1At	GbMUR3-1At	Gbar_D11G014650	106.93	108.444	76.4645	81.6406	59.4602	99.3652	93.3559	83.9783	119.303	91.2166	69.1062	45.0528			90.3127	104.617	113.953	85.6044	68.7183	109.234
Gorai.011G152000.1.A	GbMUR3-2At	Gbar_A10G014040	Gbar_D10G014200	80.4068	114.078	114.432	132.521	108.562	128.664	98.776	118.709	105.114	65.7191	65.337	65.6457	61.2408	63.8793	57.4638	50.4514		55.0284		68.12
Gorai.011G152000.1.D	GbMUR3-2Dt	Gbar_A10G014040	Gbar_D10G014200		4.30228	6.77414	7.29502	6.68023	5.3548	7.25306	6.35246	7.46819	5.41743	5.24308
Gorai.003G169500.1.A;Gorai.003G169500.1.D	GbMUR3-4At/Dt	Gbar_A03G001530	Gbar_D03G017000	52.9641	49.1423	44.4092	38.42	33.3776	39.6322	34.5457	29.1081	33.6502	34.5714	29.4362	28.1957	31.8727	36.79	37.8837	32.416	28.7514	31.1272	29.3659	35.2151
Gorai.001G072600.1.A	GbFUT1-2At	GbFUT1-2At	GbFUT1-2Dt	37.4272	39.3436	29.6098	36.5066	26.6364	37.305	26.9392	31.8704			25.084	22.967
GTs involved in callose synthesis
Gorai.005G201500.1.A	GbGSL05-1At	Gbar_A03G017450	Gbar_D02G019270	41.1744	58.6228	66.9146	66.4044	66.5277	58.2979	45.9018	63.1979	81.3191	98.1544	77.0579	78.5042	76.1005	81.8582	83.8103	77.4013	99.214	86.5605	89.149	84.7251
Gorai.005G201500.1.D	GbGSL05-1Dt	Gbar_A03G017450	Gbar_D02G019270	167.129	187.525	266.153	255.187	311.466	246.487	201.394	287.151	295.362	365.239	397.758	396.306	392.646	401.605	311.424	327.919	397.289	388.575	383.18	376.719
Gorai.004G092500.1.A	GbGSL12-1At	Gbar_A08G008380	Gbar_D08G008700	121.023	145.002	187.971	183.21	221.228	172.063	129.392	220.556	205.439	236.912	266.603	263.063	271.568	289.919	215.343	216.388	218.925	210.322	222.953	197.806
Gorai.004G092500.1.D	GbGSL12-1Dt	Gbar_A08G008380	Gbar_D08G008700	33.7026	41.824	43.4724	50.1804	52.3307	44.3846	44.6615	65.2042	54.7491	82.1236	84.8235	91.0559	83.2401	81.1176	97.454	99.0139	125.232	133.088	114.166	118.843
Gorai.004G092600.1.D	GbGSL12-2Dt	Gbar_A08G008400	Gbar_D08G008700,Gbar_D08G008710	44.2963	28.4644	36.6138	33.5477	29.8951	31.6185	23.1677	29.1588	30.8424	52.5098	36.1424	36.2945		35.7634	33.6147		38.3962		34.9676
Gorai.012G128700.1.A	GbGSL01-4At	Gbar_A04G010970	GbGSL01-4Dt	41.3165	56.3424	74.2023	72.1104	80.3431	59.5262	49.8167	81.6721	70.8278	95.8801	135.859	156.302	160.018	156.537	117.593	99.0591	130.271	116.886	101.454	98.6482
Gorai.012G128700.1.D	GbGSL01-4Dt	Gbar_A04G010970	GbGSL01-4Dt	46.8509	92.5016	93.7392	93.5628	88.1224	85.177	73.239	105.712	87.5773	105.74	143.773	136.401	172.063	167.152	141.148	153.217	179.219	173.564	159.675	136.187
Gorai.003G109000.1.A	GbGSL08-1At	Gbar_A03G007350	Gbar_D03G010830	67.3556	71.1494	106.939	103.796	121.331	82.7346	64.9306	108.592	96.0436	129.82	137.457	142.293	148.543	146.334	105.57	104.326	123.28	126.847	127.313	110.242
Gorai.003G109000.1.D	GbGSL08-1Dt	Gbar_A03G007350	Gbar_D03G010830	224.243	264.779	344.447	333.288	378.357	307.927	237.02	376.296	393.074	453.587	554.518	549.918	590.285	600.819	470.686	477.634	608.059	547.23	585.621	531.939
Gorai.004G018200.1.A	GbGSL10-1At	Gbar_A08G001660	Gbar_D08G001680	165.932	189.086	267.556	245.05	282.376	241.598	198.808	293.008	332.056	348.312	435.362	427.953	449.713	497.688	382.559	401.07	469.22	453.887	488.454	413.433
Gorai.004G018200.1.D	GbGSL10-1Dt	Gbar_A08G001660	Gbar_D08G001680	60.6654	55.9478	84.9335	72.0229	85.8789	71.8383	61.6766	84.8582	116.764	128.584	130.657	124.189	136.576	126.564	103.22	102.447	149.684	114.288	134.371	102.995
GTs involved in homogalacturonan synthesis
Gorai.004G155600.1.A	GbGAUT1-2At	Gbar_A08G014160	Gbar_D08G015040	19.8478	30.3954	24.7663	32.7928	24.7796	25.8202	18.6172	24.4019	28.3156	33.793	37.7572	51.881	45.2047	38.8053	54.3997	70.4799	32.8467	45.4666	48.4276	91.6219
Gorai.007G093500.1.A	GbGAUT1-3At	Gbar_A11G008570	Gbar_D11G009100	26.9367	37.2193	34.1851	39.7908	28.0933	35.7609	27.6771	36.4158	36.2259	25.8493	37.3185	36.9855	43.0091	47.1882	45.4828	42.4539	43.3688	40.8512	42.0685	35.8352
Gorai.013G063700.1.D	GbGAUT3-2Dt	Gbar_A13G006740	Gbar_D13G005500	38.5596	55.3969	44.416	50.367	38.0575	44.7619	37.6691	41.3454	36.1499	30.5226	31.2256	33.2236	36.9792	42.9992	37.6203	32.7448	32.8701	31.9448	28.2166	55.6112
Gorai.010G190800.1.A;Gorai.010G190800.1.D	GbGAUT4-2At/Dt	Gbar_A06G016960	Gbar_D06G017690	54.9354	58.6534	51.2919	58.1792	46.9368	50.3439	44.0317	44.4304	54.0655	37.2362	41.8626	41.0214	45.7827	43.2794	38.2956	35.3724	49.4375	42.7009	49.7667	39.8887
Gorai.005G129100.1.D	GbGAUT7-1Dt	GhGAUT7-1At	GbGAUT7-1Dt	66.1317	85.758	77.9489	71.8882	66.6153	83.1353	76.7533	72.9677	111.211	52.0431	97.6744	76.9272	115.373	105.844	107.275	131.721	117.877	110.986	121.972	105.548
Gorai.006G236100.1.D	GbGAUT7-2Dt	Gbar_A09G022860	Gbar_D09G022570	52.9882	55.0666	53.4957	53.1843	48.8057	58.9805	46.7649	58.2831	63.2655		57.7773	67.8019	56.5877	58.1127	57.1342	49.1312		45.8158	59.3436	76.8246
Gorai.001G104800.1.A	GbGAUT8-1At	Gbar_A07G009790	Gbar_D07G010190	141.093	181.694	160.1	155.661	129.682	163.179	131.599	127.109	123.177	122.124	137.843	137.865	136.787	145.34	122.097	114.585	149.018	118.595	124.073	148.061
Gorai.001G205700.1.A	GbGAUT9-1At	Gbar_A07G018860	Gbar_D07G019810	106.239	120.455	106.23	105.988	84.7989	108.19	80.9456	105.357	89.0769	73.5782	96.7061	91.3186	95.702	96.6519	79.4373	79.1275	106.265	75.792	89.7062	95.6729
Gorai.001G205700.1.D	GbGAUT9-1Dt	Gbar_A07G018860	Gbar_D07G019810	61.0004	95.5616	70.0539	63.2438	62.2086	65.5314	71.1404	95.3203	118.42	56.2349	65.2636	78.7395	100.082	83.3716	58.8358	96.4046	57.6818	60.9426	75.5455	101.24
Gorai.012G131400.1.A;Gorai.012G131400.1.D	GbGAUT10-1At/Dt	Gbar_A04G011190	Gbar_D04G015910	9.96178	10.3147	8.69473		6.66783	9.68824	8.02117	8.32217			8.42187		15.4166		15.9764	16.0036	22.3726	14.3635	21.661	27.7857
Gorai.007G040000.1.A	GbGAUT11-1At	Gbar_A11G003470	Gbar_D11G003810	226.935	186.839	168.245	157.647	64.9453	113.49	85.6386	84.749	64.6845		83.95	78.4996	76.1179	70.8002	86.6862	84.178	110.919	97.8753	114.852	153.291
Gorai.007G040000.1.D	GbGAUT11-1Dt	Gbar_A11G003470	Gbar_D11G003810						31.4745						53.548			49.5375	74.9888	69.4213	103.168	68.5906
Gorai.002G082100.1.A;Gorai.002G082100.1.D;Gorai.013G164000.1.A;Gorai.013G164000.1.D	GbGAUT12-2At/Dt	Gbar_A01G006530	Gbar_D01G006870	23.3244	29.9698	23.0238	29.6219	24.3882	26.5007	21.444	24.3348	25.7148	38.879	26.8314	28.8933	32.1444	34.3311	25.9105	20.3522	36.0109	25.3041	40.4579	24.331
Gorai.013G100100.1.A;Gorai.013G100100.1.D	GbGAUT15-1At/Dt	Gbar_A13G010300	Gbar_D13G009070																16.075	27.8916	17.7709	22.4863	28.2686
Gorai.003G032800.1.A	GbCGR2-2At	Gbar_A02G016120	Gbar_D03G003060	79.0977	92.0097	71.9606	81.1787	57.6717	68.8021	57.0717	74.5221	58.1241	46.4293	60.8127	73.2974	73.6001	70.3823	66.9512	63.4324	63.7097	63.3311	71.4156	71.3535
Gorai.007G227300.1.A;Gorai.007G227300.1.D	GbCGR2-4At/Dt	Gbar_A11G021900	Gbar_D11G021990	43.4317	58.0316	50.4923	60.4606	43.4372	54.1559	35.5895	51.0704	36.6183	32.4435	43.2831	46.4265	45.9507	42.1166	40.612	41.5007	45.7886	41.6701	46.9531	45.6607
Gorai.009G222600.1.A;Gorai.009G222600.1.D	GbCGR2-5At/Dt	Gbar_A05G021060	Gbar_D05G021760	68.105	75.5202	75.9952	63.8146	66.0906	73.3059	70.5057	79.4115	76.9107	72.8881	70.0515	79.4003	77.8053	79.6348	88.8398	88.1613	108.977	73.1503	115.14	114.207
Gorai.009G280800.1.A;Gorai.009G280800.1.D	GbQUA2-2At/Dt	Gbar_A05G026150	Gbar_D05G026980	20.5855	35.2949	23.7381	32.8661			10.2402
Gorai.010G039800.1.A	GbQUA2-3At	Gbar_A06G003540	Gbar_D06G003720	22.3977	22.6346	24.119	30.4848	23.0089	29.0126	23.3347	28.7748			38.4559	36.6875	47.3225	35.7877	56.9638	48.186	84.0194	105.713	101.614
Gorai.010G039800.1.D	GbQUA2-3Dt	Gbar_A06G003540	Gbar_D06G003720	73.1999	106.139	94.7853	100.888	83.4691	101.808	83.6027	108.062	102.151	102.655	141.669	136.665	128.532	116.916	108.689	109.193	119.256	98.8989	117.644	107.449
Gorai.004G042500.1.D	GbQUA3-1Dt	Gbar_A08G003760	Gbar_D08G003890	43.456	40.5534	34.029	46.4375	32.0945	31.6981	28.1566	34.5321	35.91	39.8216	34.5866	41.6789	44.6974	46.6969	54.8846	50.8818	77.7779	51.1773	73.3938	74.8733
Gorai.007G095900.1.D	GbQUA3-2Dt	Gbar_A11G008830	Gbar_D11G009390	85.6329	103.166	93.7242	108.386	73.4056	91.468	82.1583	107.548	89.9614	110.884	107.467	103.912	106.572	106.198	103.48	110.616	139.764	101.044	126.854	135.161
Gorai.001G247300.1.A;Gorai.001G247300.1.D	GbTBL3-1At/Dt	Gbar_A13G009120	Gbar_D13G010070											78.112	67.5552	95.0868	104.313	100.192	86.4229		99.4575
Gorai.012G100000.1.A	GbTBR-4At	Gbar_A04G005690	Gbar_D04G009470	36.7831	44.2481	33.9185	39.7296	41.265	44.5655	43.5472	48.6469	42.8488	42.9353	47.9073	41.8507	47.5866	46.41	41.0367	49.1903	56.0369	47.2414	47.3363	62.1857
Gorai.005G185000.1.A;Gorai.005G185000.1.D	GbTBR-5At/Dt	Gbar_A03G015890	Gbar_D02G017730	48.3668	38.9267	31.4272	25.5667	17.2393	21.1288		12.3035
GTs involved in RG-I synthesis
Gorai.007G359700.1.D	GbGALS1-2Dt	Gbar_A11G033340	Gbar_D11G034360		27.9178	24.6968	27.4569	26.0382	26.7678	32.3439	35.8051		31.912	26.1286	28.4032
Gorai.009G368400.1.A	GbAG:GALT1-2At	Gbar_A04G003770	Gbar_D05G035100	31.0358	62.7787	55.9977		46.1929	61.4616	44.8703	51.0482	48.9419	49.6206	64.6337	40.5754	55.5976	64.2422	71.8679	72.9928	89.8257	66.2251	74.6148	107.082
Gorai.009G368400.1.D	GbAG:GALT1-2Dt	Gbar_A04G003770	Gbar_D05G035100	46.0987	63.6264	54.8092	64.4796	45.8883	63.2906	46.4476	61.9694	45.9152	43.4521	55.9321	64.1525	65.3615	60.723	71.2377	76.2528	99.0136	68.1346	93.4416	87.1962
Gorai.011G048300.1.A;Gorai.011G048300.1.D	GbAG:GALT2-1At/Dt	Gbar_A10G004860	Gbar_D10G004720	30.1362	30.5731		28.4159	18.9207			23.2546			24.7873	29.4608		35.5622
Gorai.001G079300.1.A;Gorai.001G079300.1.D;Gorai.005G189000.1.A;Gorai.005G189000.1.D	GbAG:GALT4-1At/Dt	Gbar_A07G007540	Gbar_D07G007870				6.53051	4.24474		4.52491
Gorai.003G156200.1.D	GbAG:GALT8-1Dt	Gbar_A03G002700	Gbar_D03G015790			20.52	18.4887		16.7602							32.5848	30.3107		38.4143	66.4723	40.3574
Gorai.010G116400.1.A;Gorai.010G116400.1.D	GbAG:GALT8-2At/Dt	Gbar_A06G010540	Gbar_D06G011020					33.9307			31.3583			56.6941		48.4543	42.7665	57.5422	39.4312	55.8005	47.2132	63.8987	53.3007
Gorai.007G014300.1.A;Gorai.007G014300.1.D	GbAG:GALT8-3At/Dt	Gbar_A11G000950	Gbar_D11G001310		85.8632	87.2584	89.4479	97.3633	94.1801	102.659	106.815	104.914	108.005	155.013	154.294	125.136	132.453	127.661	154.155	256.667	148.008	174.102	329.907
Gorai.008G260300.1.A;Gorai.008G260300.1.D	GbGALT31A-1At/Dt	Gbar_A12G025260	Gbar_D12G025180	30.1605	32.1122	28.1201	34.0773	24.5171			25.8432	26.7256			38.2695		24.6202	28.2775	31.2616		38.1023	51.835
Gorai.001G072600.1.A	GbFUT6-1At	GbFUT6-1At	GbFUT6-1Dt	37.4272	39.3436	29.6098	36.5066	26.6364	37.305	26.9392	31.8704			25.084	22.967
Gorai.006G025900.1.A	GbGlcAT14A-1At	Gbar_A09G002550	Gbar_D09G002410	27.0334	38.5198		38.8452	24.3003	36.1301	22.8246	36.0053	35.0147		33.8333	27.6042	40.2453	43.0943	57.6435	61.6536	62.9112	70.0967	74.2465	74.0435
Gorai.005G267400.1.A;Gorai.005G267400.1.D	GbARAD1-1At/Dt	Gbar_A03G023690	Gbar_D02G025510	55.9951	51.4364	44.3764	51.6649	40.9973	42.0252	35.2197	40.3763			43.3318	41.205		49.1561	59.8635	46.4789	44.8246	41.8262
Gorai.004G257200.1.A	GbARAD1-2At	Gbar_A08G024080	Gbar_D08G024720	39.8802	49.4392	48.0469	51.9393	33.0052	45.2371	35.5031	48.7555	26.2485	39.5816	39.6966	41.5085	48.7936	50.5837	58.0589	53.941	82.2246	61.685	69.8872	79.5477
GTs involved in Xylan synthesis
Gorai.005G197500.1.A;Gorai.005G197500.1.D	GbIRX10-1At/Dt	Gbar_A03G017060	Gbar_D02G018870	166.639	179.651	108.205	108.862	105.762	114.508	100.124	113.495	92.3078	146.299	201.311	238.024	291.888	312.457	365.207	416.949	374.328	354.525	375.115	490.729
Gorai.008G211000.1.A;Gorai.008G211000.1.D	GbIRX10-2At/Dt	Gbar_A12G020720	Gbar_D12G020940	51.8539	54.4531	37.8874	40.153	35.2134	32.0258
Gorai.007G216800.1.A;Gorai.007G216800.1.D	GbIRX14-2At/Dt	Gbar_A11G020160	Gbar_D11G021010	92.881	113.282	128.464	96.5825	85.2593	90.0769	107.683	96.9346							85.0562
Gorai.006G168500.1.A;Gorai.006G168500.1.D	GbIRX9-3At/Dt	Gbar_A09G016280	Gbar_D09G016010					31.1163					35.8771	50.6716	69.6532	77.6252	72.6322	70.2466	60.1705	76.4753	62.68	69.5044	68.2763
Gorai.005G097300.1.A;Gorai.005G097300.1.D	GbIRX9-4At/Dt	Gbar_A02G008170	Gbar_D02G009210	30.8036	22.7889	13.2306	15.3233	10.8508	16.9553	10.6902	7.65063	15.5	13.5	16.5	13	12
Gorai.007G216600.1.A;Gorai.007G216600.1.D	GbIRX15-2At/Dt	Gbar_A11G020130	Gbar_D11G020990											45.6835	59.9487	66.0928	63.7947	58.0859	58.954	132.373	98.2668	135.771	141.373
Gorai.012G077600.1.A	GbESK1-4At	Gbar_A05G033190	Gbar_D04G007340	203.208	251.969	256.125	239.057	203.038	205.244	170.669	198.844	165.845	193.044	152.859	144.756	184.192	166.537	160.526		233.94	115.239	269.143
Gorai.009G157200.1.A;Gorai.009G157200.1.D	GbRWA1-1At/Dt	Gbar_A05G014940	Gbar_D05G015320				71.4066			62.2543			173.053		64.1413	61.9283	63.6023	78.3362	81.7806	101.42	86.2562	88.338	93.4749
Gorai.011G202400.1.A	GbRWA1-3At	Gbar_A10G018660	Gbar_D10G018820	39.2017	55.4263	50.4487	73.2569	39.8578	45.2341	45.9179	53.7958	32.9081	24.5813	52.2574	45.4253	53.4882	51.0527	52.4204	48.3634	72.1866	54.4857	60.4088	57.2137
Gorai.011G202400.1.D	GbRWA1-3Dt	Gbar_A10G018660	Gbar_D10G018820								15.5163			11.559	10.8901		17.6389	10.1877	17.1469		14.4512	23.3814
Gorai.010G239500.1.A;Gorai.010G239500.1.D	GbRWA1-4At/Dt	GbRWA1-4At	GbRWA1-4Dt		46.3654	42.8929	48.5557	31.376	37.9806	36.0693	37.6655	34.4171	35.2801	116.853	183.437	230.971	241.577	281.016	307.572	458.416	304.23	425.431	367.494
Gorai.001G247300.1.A;Gorai.001G247300.1.D	GbTBL3-1At/Dt	Gbar_A13G009120	Gbar_D13G010070											78.112	67.5552	95.0868	104.313	100.192	86.4229		99.4575
Gorai.001G015900.1.A	GbTBL30-1At	Gbar_A07G001640	Gbar_D07G001640	34.5877	38.6496	33.2	32.6691	30.6782	29.5621	26.819	34.5291	29.8412	32.3519	34.6919	40.0526	44.3282	47.6904	51.2777	60.0318	72.6945	53.0473	62.6929	60.9736
Gorai.010G194900.1.D	GbTBL32-1Dt	Gbar_A06G017420	Gbar_D06G018090	16.1155			21.1843		17.8719		18.5032	19.1877		27.9166	33.5186	40.7048	41.3636	42.8711	44.6018	60.4499	36.2408	47.1118	62.6214
Gorai.013G016700.1.D	GbTBL32-2Dt	Gbar_A13G001540	Gbar_D13G001420											99.1478	92.4894	92.5639	106.126	124.614	121.303	147.58	125.934	122.682	135.756
Gorai.013G269400.1.A	GbFRA8-1At	Gbar_A13G024810	Gbar_D13G025420	34.5623	46.675	46.038	60.4311	48.9599	64.9711	49.8623	54.189	100.735	103.233	169.047	221.774	248.025	262.377	313.697	339.19	543.976	401.035	564.397	516.526
Gorai.013G269400.1.D	GbFRA8-1Dt	Gbar_A13G024810	Gbar_D13G025420			38.1648			43.5264	39.8354	41.4341			74.6223	120.135	100.056	90.9927	101.617	135.878	141.041	142.42	212.543	205.768
Gorai.002G082100.1.A;Gorai.002G082100.1.D;Gorai.013G164000.1.A;Gorai.013G164000.1.D	GbIRX8-1/GbIRX8-2At/Dt	Gbar_A01G006530/Gbar_A13G014830	Gbar_D01G006870/Gbar_D13G015390	23.3244	29.9698	23.0238	29.6219	24.3882	26.5007	21.444	24.3348	25.7148	38.879	26.8314	28.8933	32.1444	34.3311	25.9105	20.3522	36.0109	25.3041	40.4579	24.331
Gorai.007G064800.1.A	GbGUX1-1At	Gbar_A11G005840	Gbar_D11G006230									189.023	49.252	97.8143	134.973	142.661	128.045	157.873	201.674	317.244	176.208	268.879	228.877
Gorai.007G064800.1.D	GbGUX1-1Dt	Gbar_A11G005840	Gbar_D11G006230														84.621	90.1513	110.666	218.903	138.651	193.948	225.656
Gorai.011G116600.1.A	GbGUX1-2At	Gbar_A10G008860	Gbar_D10G011020					51.179	46.6507	78.4448			80.1699	42.3277	76.8532	57.8921	57.5272	60.4068	70.4865	120.982	86.1781	134.147	137.682
Gorai.011G116600.1.D	GbGUX1-2Dt	Gbar_A10G008860	Gbar_D10G011020																	16.8917		13.0846	17.5787
Gorai.010G019500.1.A	GbGUX2-2At	Gbar_A06G001630	Gbar_D06G001770	85.7736	53.9694	51.5697	128.567	65.0038	116.431	70.6291	101.719	71.3908	75.5769	50.3773	85.5822	45.9386	57.8407	67.9634	58.6539	79.8076	52.957	80.0319	48.9813
Gorai.010G019500.1.D	GbGUX2-2Dt	Gbar_A06G001630	Gbar_D06G001770											65.6625	88.3596	102.167	88.9847	105.332	103.106	118.857	111.391	151.846	98.2866
Gorai.009G284700.1.A	GbGUX3-2At	Gbar_A05G026520	Gbar_D05G027370	200.584	233.629	384.774			249.673	430.426
Gorai.009G284700.1.D	GbGUX3-2Dt	Gbar_A05G026520	Gbar_D05G027370	25.6949	38.84	29.919	31.9324	23.3761	27.0632	23.555	29.9332	29.3969	20.0041	23.722	21.338	19.1189	15.8986		16.7946
Gorai.009G291300.1.A;Gorai.009G291300.1.D	GbGXMT1-1At/Dt	Gbar_A05G027210	Gbar_D05G028050	1019.28	975.129		279.402			160.037			111.367	142.425	236.4	246.642	281.843	320.805	296.013	461.219	314.427	448.555	333.415
Gorai.002G163200.1.A	GbGXMT3-1At	Gbar_A01G013720	Gbar_D01G014390										51.0049	66.6986	92.9868	100.792	104.144	127.534	134.196	218.109	140.453	209.633	179.548
Gorai.008G287900.1.A	GbXAT-2At	Gbar_A12G027950	Gbar_D12G027870											33.7112	49.0903	32.0406	31.2127	36.218	31.436	80.2838	45.1007	44.7469	64.5482
Gorai.008G287900.1.D	GbXAT-2Dt	Gbar_A12G027950	Gbar_D12G027870															40.6462		108.197			75.9077
**Chen, Z.J., Sreedasyam, A., Ando, A. et al. Genomic diversifications of five Gossypium allopolyploid species and their impact on cotton improvement. Nat Genet 52, 525–533 (2020). https://doi.org/10.1038/s41588-020-0614-5
