## Supplemental Table 7 for "Comparative multi “omics” profiling of *Gossypium hirsutum* and *Gossypium barbadense* fibers at high temporal resolution reveals key differences in polysaccharide composition and associated glycosyltransferases"

### Sheet: SOM
Table S7. Self-organizing map (SOM) groups of glycome profiled polysaccharide fractions and the epitopes present in each group.
Table S7A. Self-organizing map (SOM) groups of buffer soluble fractions and the epitopes present in each group.
Code	G. hirsutum	G. barbadense
G1-C	Gh-RG-I-Gal3-1, Gh-RG-I-Gal3-2, Gh-XG-XLX-1, Gh-XG-(XXXG)3-2, Gh-XG-(XXXG)2-2 Gh-XG-XX-1, Gh-XG-XX-2, Gh-XG-FF-2, Gh-RG-I-Gal3-7	Gb-XG-FF-1
G2-C	Gh-Gal4-BB3, Gh-Xyl-BB5-1, Gh-Xyl-BB4-1	Gb-XG-Fuc, Gb-RG-I-Gal3-1, Gb-RG-I-Gal1-1, Gb-RG-I-Gal3-2, Gb-RG-I-Gal1-3, Gb-XG-L-1, Gb-XG-L-2, Gb-XG-FF-2, Gb-Gal4-BB3, Gb-Gal4-BB6
G3-C	Gh-RG-Ib-1, Gh-RG-I-Gal1-4, Gh-AG-4-1, Gh-RG-I-Gal3-5, Gh-Gal4-BB6, Gh-Xyl-BB8, Gh-Xyl-BB4-2	Gb-RG-I-Gal2-2, Gb-XG-(XXXG)2-2, Gb-RG-I-Gal3-5, Gb-Xyl-BB5-1, Gb-Xyl-BB3, Gb-Xyl-GlcA, Gb-Xyl-BB4-1
G4-C		Gb-XG-XLX-1, Gb-XG-(XXXG)3-2, Gb-XG-XLX-3, Gb-XG-XX-1, Gb-XG-XX-2, Gb-Xyl-BB8, Gb-Xyl-BB6, Gb-Xyl-BB4-2
G5-C	Gh-XG-Fuc, Gh-RG-I-Gal1-1, Gh-RG-I-Gal3-6, Gh-RG-I-Gal1-2, Gh-RG-I-Gal1-3, Gh-RG-I-Gal3-4, Gh-XG-FF-1, Gh-XG-L-1, Gh-XG-L-2, Gh-AG-3-4
G6-C	Gh-RG-I-3, Gh-Xyl-GlcA	Gb-RG-Ic-2, Gb-AG-4-1, Gb-AG-2
G7-C	Gh-XG-XLX-2, Gh-RG-I-Gal2-2, Gh-XG-XLX-3, Gh-Xyl-BB5-2, Gh-Xyl-BB6	Gb-RG-I-3, Gb-AG-3-4
G8-C	Gh-XG-XnLG	Gb-XG-XLX-2, Gb-RG-I-Gal1-4, Gb-AG-4-2, Gb-Xyl-BB5-2
G9-C	Gh-RG-I-BB-1, Gh-RG-Ic-2, Gh-RG-I-BB-2, Gh-HG-Bbde-1, Gh-RG-I-BB-3, Gh-AG-3-2, Gh-AG-4-2, Gh-RG-I-Gal3-3, Gh-HG-Bbde-2, Gh-Cal, Gh-HG-BBMe, Gh-AG-3-3, Gh-AG-2, Gh-AGP-Ga	Gb-RG-I-Gal3-3, Gb-RG-I-BB-1, Gb-RG-I-BB-2, Gb-HG-Bbde-1, Gb-RG-I-BB-3, Gb-HG-Bbde-2, Gb-HG-BBMe
G10-C	Gh-Xyl-BB3	Gb-RG-I-Gal1-2, Gb-RG-I-Gal3-4, Gb-AG-3-2, Gb-RG-I-Gal3-6, Gb-Cal, Gb-AG-3-3, Gb-AGP-Ga
G11-C	Gh-Xyl-BB2	Gb-RG-Ib-1, Gb-RG-I-Gal3-7
G12-C	Gh-RG-Ia, Gh-RG-Ic-1, Gh-RG-I-Gal2-1, Gh-AG-3-1, Gh-XG-(XXXG)3-1, Gh-XG-(XXXG)2-1, Gh-RG-Ib-2, Gh-RG-I-1, Gh-RG-I-2, Gh-Xyl-2, Gh-Xyl-2Ar-1, Gh-Xyl-2Ar-2, Gh-Xyl-3-1, Gh-Xyl-3-2, Gh-Xyl-3Ar, Gh-Xyl-MeGlcA-1, Gh-Xyl-MeGlcA-2, Gh-RG-I-4	Gb-RG-Ia, Gb-RG-Ic-1, Gb-RG-I-Gal2-1, Gb-AG-3-1, Gb-XG-XnLG, Gb-XG-(XXXG)3-1, Gb-XG-(XXXG)2-1, Gb-RG-Ib-2, Gb-RG-I-1, Gb-RG-I-2, Gb-Xyl-2, Gb-Xyl-2Ar-1, Gb-Xyl-2Ar-2, Gb-Xyl-3-1, Gb-Xyl-3-2, Gb-Xyl-3Ar, Gb-Xyl-MeGlcA-1, Gb-Xyl-BB2, Gb-Xyl-MeGlcA-2, Gb-RG-I-4
Table S7B. Self-organizing map (SOM) groups of alkali soluble fractions and the epitopes present in each group.
Code	G. hirsutum	G. barbadense
G1-K	Gh-RG-I-Gal2-1, Gh-XG-XLX-3, Gh-Gal4-BB3, Gh-Gal4-BB6	Gb-RG-I-Gal1-1, Gb-RG-Ic-1, Gb-RG-I-Gal2-1, Gb-Gal4-BB3, Gb-Gal4-BB6
G2-K	Gh-XG-XLX-2, Gh-AG-3-2, Gh-AG-4-2, Gh-Xyl-3-1, Gh-Xyl-MeGlcA-2, Gh-HG-BBMe, Gh-AG-2	Gb-XG-XLX-1, Gb-XG-XX-1, Gb-XG-XX-2
G3-K	Gh-XG-XnLG, Gh-Xyl-2Ar-2, Gh-AG-3-4	Gb-RG-I-Gal1-3, Gb-AG-3-2, Gb-Xyl-3-1, Gb-AG-2, Gb-AGP-Ga
G4-K	Gh-RG-Ia, Gh-RG-I-Gal1-4, Gh-Xyl-2Ar-1	Gb-RG-I-Gal1-2, Gb-AG-4-2, Gb-Xyl-2Ar-2, Gb-RG-I-Gal3-6, Gb-HG-BBMe
G5-K	Gh-RG-Ic-1, Gh-RG-I-BB-2, Gh-RG-I-BB-3, Gh-XG-(XXXG)3-2, Gh-XG-XX-2	Gb-RG-I-BB-3, Gb-Xyl-BB5-2
G6-K	Gh-RG-I-Gal1-1, Gh-XG-XLX-1, Gh-XG-XX-1	Gb-XG-(XXXG)2-1, Gb-XG-(XXXG)3-2, Gb-XG-XLX-3
G7-K	Gh-RG-I-Gal3-3, Gh-RG-I-3, Gh-AGP-Ga
G8-K	Gh-RG-I-Gal1-2, Gh-RG-Ib-2, Gh-AG-4-1, Gh-RG-I-Gal3-4, Gh-RG-I-1, Gh-RG-I-Gal3-6	Gb-RG-I-Gal3-1, Gb-RG-I-Gal3-3, Gb-RG-I-3, Gb-Xyl-2Ar-1, Gb-Xyl-3Ar, Gb-AG-3-4
G9-K	Gh-XG-Fuc, Gh-RG-I-BB-1, Gh-RG-Ic-2, Gh-HG-Bbde-1, Gh-XG-(XXXG)2-2, Gh-XG-L-1, Gh-XG-L-2, Gh-XG-FF-2, Gh-HG-Bbde-2, Gh-Xyl-BB3, Gh-Xyl-GlcA, Gh-Cal, Gh-AG-3-3	Gb-XG-Fuc, Gb-RG-I-BB-1, Gb-RG-Ic-2, Gb-RG-I-BB-2, Gb-HG-Bbde-1, Gb-XG-FF-1, Gb-XG-L-1, Gb-XG-(XXXG)2-2, Gb-XG-L-2, Gb-XG-FF-2, Gb-HG-Bbde-2, Gb-Xyl-BB5-1, Gb-Xyl-BB8, Gb-Xyl-BB2, Gb-Xyl-BB3, Gb-Xyl-GlcA, Gb-Xyl-BB4-1, Gb-Xyl-BB6, Gb-Xyl-BB4-2, Gb-Cal
G10-K	Gh-XG-(XXXG)2-1, Gh-XG-FF-1, Gh-Xyl-BB5-1, Gh-Xyl-BB8, Gh-Xyl-MeGlcA-1, Gh-Xyl-BB2, Gh-Xyl-BB5-2, Gh-Xyl-BB4-1, Gh-Xyl-BB6, Gh-Xyl-BB4-2	Gb-Xyl-MeGlcA-1, Gb-Xyl-MeGlcA-2, Gb-AG-3-3
G11-K	Gh-RG-I-Gal3-1, Gh-RG-I-Gal1-3, Gh-RG-I-Gal3-7, Gh-Xyl-3Ar	Gb-XG-XLX-2, Gb-RG-I-Gal3-7
G12-K	Gh-RG-I-Gal3-2, Gh-AG-3-1, Gh-RG-Ib-1, Gh-XG-(XXXG)3-1, Gh-RG-I-Gal2-2, Gh-RG-I-2, Gh-Xyl-2, Gh-RG-I-Gal3-5, Gh-Xyl-3-2, Gh-RG-I-4	Gb-RG-Ia, Gb-RG-I-Gal3-2, Gb-AG-3-1, Gb-RG-Ib-1, Gb-XG-XnLG, Gb-XG-(XXXG)3-1, Gb-RG-I-Gal1-4, Gb-RG-Ib-2, Gb-RG-I-Gal2-2, Gb-AG-4-1, Gb-RG-I-Gal3-4, Gb-RG-I-1, Gb-RG-I-2, Gb-Xyl-2, Gb-RG-I-Gal3-5, Gb-Xyl-3-2, Gb-RG-I-4
