## Supplemental Table 8 for "Comparative multi “omics” profiling of *Gossypium hirsutum* and *Gossypium barbadense* fibers at high temporal resolution reveals key differences in polysaccharide composition and associated glycosyltransferases"

### Sheet: List of table contents
	Table S8. Categories of polysaccharides epitopes of Gossypium barbadense and Gossypium hirsutum (6 - 25 DPA) based on SOM.
	Table S8 #	Title and contents
	8A	Polysaccharide epitopes that are equal in content and having same pattern between G. hirsutum (Gh) and G. barbadense (Gb) fiber development (6 - 25 DPA)
	8B	Polysaccharide epitopes that are having same pattern and varying content between G. hirsutum (Gh) and G. barbadense (Gb) fiber development (6 - 25 DPA)
	8C	Polysaccharide epitopes that are having different pattern between G. hirsutum (Gh) and G. barbadense (Gb) fiber development (6 - 25 DPA)
	8D	Polysaccharide epitopes that are present in low levels and noisy resolution in G. hirsutum (Gh) and G. barbadense (Gb) fiber (6 - 25 DPA)

### Sheet: Table S8A
Table S8A. Polysaccharide epitopes that are equal in content and having same pattern between G. hirsutum (Gh) and G. barbadense (Gb) fiber development (6 - 25 DPA).
Epitopes	SOM group Gh	SOM group Gb
HG-Bbde-1-C	G9-C	G9-C
HG-Bbde-1-K	G9-K	G9-K
HG-Bbde-2-C	G9-C	G9-C
HG-Bbde-2-K	G9-K	G9-K
HG-BBMe-C	G9-C	G9-C
AG-3-3-K	G9-K	G10-K
RG-I-BB-1-C	G9-C	G9-C
RG-I-BB-1-K	G9-K	G9-K
RG-I-BB-2-C	G9-C	G9-C
RG-I-BB-2-K	G5-K	G9-K
RG-I-BB-3-C	G9-C	G9-C
RG-I-BB-3-K	G5-K	G5-K
Gal4-BB3-C	G2-C	G2-C
Gal4-BB3-K	G1-K	G1-K
Gal4-BB6-C	G3-C	G2-C
Gal4-BB6-K	G1-K	G1-K
RG-Ic-1-C	G12-C	G12-C
RG-Ic-2-K	G9-K	G9-K
RG-I-Gal2-1-K	G1-K	G1-K
RG-I-Gal3-1-C	G1-C	G2-C
RG-I-Gal3-3-C	G9-C	G9-C
RG-I-Gal3-4-C	G5-C	G10-C
RG-I-Gal3-5-C	G3-C	G3-C
RG-I-Gal3-7-K	G11-K	G11-K
XG-(XXXG)2-1-K	G10-K	G6-K
XG-(XXXG)2-2-K	G9-K	G9-K
XG-(XXXG)3-2-K	G5-K	G6-K
XG-FF-1-C	G5-C	G1-C
XG-FF-1-K	G10-K	G9-K
XG-FF-2-K	G9-K	G9-K
XG-Fuc-K	G9-K	G9-K
XG-L-1-K	G9-K	G9-K
XG-L-2-K	G9-K	G9-K
Xyl-BB3-K	G9-K	G9-K
Xyl-BB5-1-K	G10-K	G9-K
Xyl-BB8-K	G10-K	G9-K
Xyl-BB2-K	G10-K	G9-K
Xyl-BB5-2-K	G10-K	G9-K
Xyl-BB4-1-K	G10-K	G9-K
Xyl-BB4-2-K	G10-K	G9-K
Xyl-BB6-K	G10-K	G9-K
Xyl-GlcA-K	G9-K	G9-K
Xyl-MeGlcA-1-K	G10-K	G10-K
Cal-K	G9-K	G9-K

### Sheet: Table S8B
Table S8B. Polysaccharide epitopes that are having same pattern and varying content between G. hirsutum (Gh) and G. barbadense (Gb) fiber development (6 - 25 DPA).
Epitopes	Notes	SOM group Gh	SOM group Gb
HG-BBMe-K	Higher amount in G. hirsutum than G. barbadense	G2-K	G4-K
AG-2-C	Higher amount in G. hirsutum than G. barbadense	G9-C	G6-C
AG-2-K	Higher amount in G. hirsutum than G. barbadense	G2-K	G3-K
AG-3-2-C	Higher amount in G. hirsutum than G. barbadense	G9-C	G10-C
AG-3-2-K	Higher amount in G. hirsutum than G. barbadense	G2-K	G3-K
AG-3-3-C	Higher amount in G. hirsutum than G. barbadense	G9-C	G10-C
AG-3-4-C	Higher amount in G. hirsutum than G. barbadense	G5-C	G7-C
AG-3-4-K	Higher amount in G. hirsutum than G. barbadense	G3-K	G8-K
AG-4-1-C	Higher amount in G. hirsutum than G. barbadense	G3-C	G6-C
AG-4-1-K	Higher amount in G. hirsutum than G. barbadense	G8-K	G12-K
AG-4-2-C	Higher amount in G. hirsutum than G. barbadense	G9-C	G8-C
AG-4-2-K	Higher amount in G. hirsutum than G. barbadense	G2-K	G4-K
AGP-Ga-C	Higher amount in G. hirsutum than G. barbadense	G9-C	G10-C
AGP-Ga-K	Higher amount in G. barbadense than G. hirsutum	G7-K	G3-K
Cal-C	Higher amount in G. hirsutum than G. barbadense	G9-C	G10-C
RG-I-3-C	Higher amount in G. hirsutum than G. barbadense	G6-C	G7-C
RG-I-3-K	Higher amount in G. hirsutum than G. barbadense	G7-K	G8-K
RG-Ic-2-C	Higher amount in G. hirsutum than G. barbadense	G9-C	G6-C
RG-I-Gal1-1-C	Higher amount in G. hirsutum than G. barbadense	G9-C	G6-C
RG-I-Gal1-1-K	Higher amount in G. hirsutum than G. barbadense	G6-K	G1-K
RG-I-Gal1-2-C	Higher amount in G. hirsutum than G. barbadense	G5-C	G10-C
RG-I-Gal1-2-K	Higher amount in G. barbadense than G. hirsutum	G8-K	G4-K
RG-I-Gal1-3-C	Higher amount in G. hirsutum than G. barbadense	G5-C	G2-C
RG-I-Gal1-3-K	Higher amount in G. barbadense than G. hirsutum	G11-K	G3-K
RG-I-Gal1-4-C	Higher amount in G. hirsutum than G. barbadense	G3-C	G8-C
RG-I-Gal2-2-C	Higher amount in G. barbadense than G. hirsutum	G7-C	G3-C
RG-I-Gal3-2-C	Higher amount in G. hirsutum than G. barbadense	G1-C	G2-C
RG-I-Gal3-4-K	Higher amount in G. hirsutum than G. barbadense	G8-K	G12-K
RG-I-Gal3-6-C	Higher amount in G. hirsutum than G. barbadense	G5-C	G10-C
RG-I-Gal3-6-K	Higher amount in G. hirsutum than G. barbadense	G8-K	G4-K
RG-I-Gal3-7-C	Higher amount in G. hirsutum than G. barbadense	G1-C	G11-C
XG-XX-1-C	Higher amount in G. hirsutum than G. barbadense	G1-C	G4-C
XG-XX-2-C	Higher amount in G. hirsutum than G. barbadense	G1-C	G4-C
XG-(XXXG)2-2-C	Higher amount in G. hirsutum than G. barbadense	G1-C	G3-C
XG-(XXXG)3-2-C	Higher amount in G. hirsutum than G. barbadense	G1-C	G4-C
XG-Fuc-C	Higher amount in G. hirsutum than G. barbadense	G5-C	G2-C
XG-FF-2-C	Higher amount in G. hirsutum than G. barbadense	G1-C	G2-C
XG-L-1-C	Higher amount in G. hirsutum than G. barbadense	G5-C	G2-C
XG-L-2-C	Higher amount in G. hirsutum than G. barbadense	G5-C	G2-C
XG-XLX-1-C	Higher amount in G. hirsutum than G. barbadense	G1-C	G4-C
XG-XLX-2-C	Higher amount in G. hirsutum than G. barbadense	G7-C	G8-C
XG-XLX-3-C	Higher amount in G. hirsutum than G. barbadense	G7-C	G4-C
Xyl-BB3-C	Higher amount in G. hirsutum than G. barbadense	G10-C	G3-C
Xyl-BB4-2-C	Higher amount in G. hirsutum than G. barbadense	G3-C	G4-C
Xyl-BB5-1-C	Higher amount in G. hirsutum than G. barbadense	G2-C	G3-C
Xyl-BB5-2-C	Higher amount in G. hirsutum than G. barbadense	G7-C	G8-C
Xyl-BB8-C	Higher amount in G. hirsutum than G. barbadense	G3-C	G4-C
Xyl-GlcA-C	Higher amount in G. hirsutum than G. barbadense	G6-C	G3-C

### Sheet: Table S8C
Table S8C. Polysaccharide epitopes that are having different pattern between G. hirsutum (Gh) and G. barbadense (Gb) fiber development (6 - 25 DPA).
Epitopes	SOM group Gh	SOM group Gb
RG-Ia-K	G4-K	G12-K
RG-I-Gal1-4-K	G4-K	G11-K
XG-XX-1-K	G6-K	G2-K
XG-XX-2-K	G5-K	G2-K
XG-XLX-1-K	G6-K	G2-K
XG-XLX-2-K	G2-K	G11-K
XG-XLX-3-K	G1-K	G6-K
XG-XnLG-C	G8-C	G12-C
XG-XnLG-K	G3-K	G12-K
Xyl-2Ar-1-K	G4-K	G8-K
Xyl-2Ar-2-K	G3-K	G8-K
Xyl-3Ar-K	G11-K	G8-K
Xyl-MeGlcA-2-K	G2-K	G10-K
Xyl-3-1-K	G2-K	G3-K

### Sheet: Table S8D
Table S8D. Polysaccharide epitopes that are present in low levels and noisy resolution in G. hirsutum (Gh) and G. barbadense (Gb) fiber (6 - 25 DPA).
Epitopes	SOM group Gh	SOM group Gb
RG-Ia-C	G12-C	G12-C
RG-Ic-1-C	G12-C	G12-C
RG-I-Gal2-1-C	G12-C	G12-C
AG-3-1-C	G12-C	G12-C
RG-Ib-1-C	G3-C	G11-C
XG-(XXXG)3-1-C	G12-C	G12-C
XG-(XXXG)2-1-C	G12-C	G12-C
RG-Ib-2-C	G12-C	G12-C
RG-I-1-C	G12-C	G12-C
RG-I-2-C	G12-C	G12-C
Xyl-2-C	G12-C	G12-C
Xyl-2Ar-1-C	G12-C	G12-C
Xyl-2Ar-2-C	G12-C	G12-C
Xyl-3Ar-C	G12-C	G12-C
Xyl-3-1-C	G12-C	G12-C
Xyl-3-2-C	G12-C	G12-C
Xyl-MeGlcA-1-C	G12-C	G12-C
Xyl-MeGlcA-2-C	G12-C	G12-C
Xyl-BB2-C	G11-C	G12-C
RG-I-4-C	G12-C	G12-C
RG-I-Gal3-1-K	G11-K	G8-K
RG-I-Gal3-2-K	G12-K	G12-K
RG-I-Gal3-3-K	G7-K	G8-K
AG-3-1-K	G12-K	G12-K
RG-Ib-1-K	G12-K	G12-K
XG-(XXXG)3-1-K	G12-K	G12-K
RG-Ib-2-K	G8-K	G12-K
RG-I-Gal2-2-K	G12-K	G12-K
RG-I-1-K	G8-K	G12-K
RG-I-2-K	G12-K	G12-K
Xyl-2-K	G12-K	G12-K
RG-I-Gal3-5-K	G12-K	G12-K
Xyl-3-2-K	G12-K	G12-K
RG-I-4-K	G12-K	G12-K
