## Supplemental Table 9 for "Comparative multi “omics” profiling of *Gossypium hirsutum* and *Gossypium barbadense* fibers at high temporal resolution reveals key differences in polysaccharide composition and associated glycosyltransferases"

### Sheet: S9_Expansins
Table S9. List of cotton expansins genes homologous to genes of Arabidopsis expansins.
Genes	Arabidopsis genes			Gh assigned names#	G. hirsutum homolog genes (A genome gene ID)* Chen et al. 2020**	G. hirsutum homolog genes (D genome gene ID)* Chen et al. 2020**	G. barbadense homolog genes (A genome gene ID)* Chen et al. 2020**	G. barbadense homolog genes (D genome gene ID)* Chen et al. 2020**
EXPA1	AT1G69530	AT1G69530	Gorai.008G194200	EXPA1-1	Gohir.A12G178500	Gohir.D12G180900	Gbar_A12G019010	Gbar_D12G019230
EXPA4	AT2G39700	AT2G39700	Gorai.001G111100	EXPA4-1	Gohir.A07G098800	Gohir.D07G103300	Gbar_A07G010430	Gbar_D07G010810
EXPA4	AT2G39700	AT2G39700	Gorai.003G131000	EXPA4-2	Gohir.A03G043000	Gohir.D03G124400	Gbar_A03G005170	Gbar_D03G013130
EXPA4	AT2G39700	AT2G39700	Gorai.006G172400	EXPA4-3	Gohir.A09G155600	Gohir.D09G151100	Gbar_A09G016680	GbEXPA4-3Dt
EXPA4	AT2G39700	AT2G39700	Gorai.009G098800	EXPA4-4	Gohir.A05G095200	Gohir.D05G095500	Gbar_A05G009170	Gbar_D05G009630
EXPA4	AT2G39700	AT2G39700	Gorai.002G257400	EXPA4-5	Gohir.A01G222100	Gohir.D01G211600	Gbar_A01G021980	Gbar_D01G023100
EXPA4	AT2G39700	AT2G39700	Gorai.012G104400	EXPA4-6	Gohir.A04G082900	Gohir.D04G121700	Gbar_A04G008690	Gbar_D04G013270
EXPA5	AT3G29030	AT3G29030	Gorai.001G239700	EXPA5-1	Gohir.A07G205900	Gohir.D07G212000	GbEXPA5-1At	Gbar_D07G022590
EXPA7	AT1G12560	AT1G12560	Gorai.006G210800	EXPA7-1	Gohir.A09G193800	Gohir.D09G188000	Gbar_A09G020460	Gbar_D09G020170
EXPA7	AT1G12560	AT1G12560	Gorai.007G022000	EXPA7-2	Gohir.A11G021000	Gohir.D11G020700	Gbar_A11G001700	Gbar_D11G002050
EXPA8	AT2G40610	AT2G40610	Gorai.009G293500	EXPA8-1	Gohir.A05G278300	Gohir.D05G280000	Gbar_A05G027440	Gbar_D05G028270
EXPA8	AT2G40610	AT2G40610	Gorai.011G128500	EXPA8-2	Gohir.A10G148000	Gohir.D10G116700	Gbar_A10G016120	Gbar_D10G012030
EXPA8	AT2G40610	AT2G40610	Gorai.012G014400	EXPA8-3	Gohir.A05G403600	Gohir.D04G012150	Gbar_A05G040640	Gbar_D04G001280
EXPA13	AT3G03220	AT3G03220	Gorai.001G083300	EXPA13-1	Gohir.A07G074100	Gohir.D07G078800	Gbar_A07G007890	Gbar_D07G008250
EXPA15	AT2G03090	AT2G03090	Gorai.005G142200	EXPA15-1	Gohir.A03G101900	Gohir.D02G126700	Gbar_A03G011510	Gbar_D02G013550
EXPA15	AT2G03090	AT2G03090	Gorai.013G086900	EXPA15-2	Gohir.A13G076500	Gohir.D13G076200	Gbar_A13G007830	Gbar_D13G007780
EXPA17	AT4G01630	AT4G01630	Gorai.001G148900	EXPA17-1	Gohir.A07G132600	Gohir.D07G136900	Gbar_A07G013990	Gbar_D07G014450
EXPA17	AT4G01630	AT4G01630	Gorai.007G118900	EXPA17-2	Gohir.A11G106200	Gohir.D11G111100	Gbar_A11G011110	Gbar_D11G011630
EXPA20	AT4G38210	AT4G38210	Gorai.008G013200	EXPA20-1	Gohir.A12G012600	GhEXPA20-1Dt	Gbar_A12G001160	Gbar_D12G001320
EXPA23	AT5G39280	AT5G39280	Gorai.012G049300	EXPA23-1	Gohir.A05G371700	Gohir.D04G044000	Gbar_A05G037570	Gbar_D04G004650
EXPB1	AT2G20750	AT2G20750	Gorai.005G202200	EXPB1-1	Gohir.A03G157400	Gohir.D02G180600	Gbar_A03G017530	Gbar_D02G019350
EXPB2	AT1G65680	AT1G65680	Gorai.004G164200	EXPB2-1	Gohir.A08G137100	Gohir.D08G158000	Gbar_A08G015050	Gbar_D08G015870
EXPB2	AT1G65680	AT1G65680	Gorai.008G106700	EXPB2-2	Gohir.A12G095400	Gohir.D12G097950	Gbar_A12G010340	Gbar_D12G010360
EXPLB3	AT4G28250	AT4G28250	Gorai.008G153800	EXPLB3-1	Gohir.A12G138200	Gohir.D12G142300	Gbar_A12G015000	Gbar_D12G015010
EXPLA1	AT3G45970	AT3G45970	Gorai.002G203200	EXPLA1-1	Gohir.A01G172600	Gohir.D01G163700	Gbar_A01G016950	Gbar_D01G018210
EXPLA1	AT3G45970	AT3G45970	Gorai.005G257500	EXPLA1-2	Gohir.A03G208300	Gohir.D02G229800	Gbar_A03G022730	Gbar_D02G024590
EXPLA1	AT3G45970	AT3G45970	Gorai.012G157800	EXPLA1-2	Gohir.A04G124900	Gohir.D04G169500	Gbar_A04G013670	Gbar_D04G018350
EXPLA2	AT4G38400	AT4G38400	No homologs found	EXPLA2-1	No homologs found	No homologs found	No homologs found	No homologs found
EXPLB1	AT4G17030	AT4G17030	Gorai.004G192400	EXPLB1-1	Gohir.A08G163500	Gohir.D08G183300	Gbar_A08G017820	Gbar_D08G018540
EXP11	AT1G20190	AT1G20190	Gorai.009G192100	EXP11-1	Gohir.A05G184100	Gohir.D05G186900	Gbar_A05G018140	Gbar_D05G018780
EXP12	AT3G15370	AT3G15370	Gorai.002G071600	EXP12-1	Gohir.A01G064600	Gohir.D01G051700	Gbar_A01G005550	Gbar_D01G005860
#Assingned names for this present research work
*Highly expressing transcripts among two species and also between A and D genomes are green color highlighted.
**Chen, Z.J., Sreedasyam, A., Ando, A. et al. Genomic diversifications of five Gossypium allopolyploid species and their impact on cotton improvement. Nat Genet 52, 525–533 (2020). https://doi.org/10.1038/s41588-020-0614-5
